# New insights into the functions of ACBD4/5-like proteins using a combined phylogenetic and experimental approach across model organisms

**DOI:** 10.1101/2024.06.21.599987

**Authors:** Suzan Kors, Martin Schuster, Daniel C. Maddison, Sreedhar Kilaru, Tina A. Schrader, Joseph L. Costello, Markus Islinger, Gaynor A. Smith, Michael Schrader

## Abstract

Acyl-CoA binding domain-containing proteins (ACBDs) perform diverse but often uncharacterised functions linked to cellular lipid metabolism. Human ACBD4 and ACBD5 are closely related peroxisomal membrane proteins, involved in tethering of peroxisomes to the ER and capturing fatty acids for peroxisomal β-oxidation. ACBD5 deficiency causes neurological abnormalities including ataxia and white matter disease. Peroxisome-ER contacts depend on an ACBD4/5-FFAT motif, which interacts with ER-resident VAP proteins. As ACBD4/5-like proteins are present in most fungi and all animals, we combined phylogenetic analyses with experimental approaches to improve understanding of their evolution and functions. Notably, all vertebrates exhibit gene sequences for both ACBD4 and ACBD5, while invertebrates and fungi possess only a single ACBD4/5-like protein. Our analyses revealed alterations in domain structure and FFAT sequences, which help understanding functional diversification of ACBD4/5-like proteins. We show that the *Drosophila melanogaster* ACBD4/5-like protein possesses a functional FFAT motif to tether peroxisomes to the ER via Dm_Vap33. Depletion of Dm_Acbd4/5 caused peroxisome redistribution in wing neurons and reduced life expectancy. In contrast, the ACBD4/5-like protein of the filamentous fungus *Ustilago maydis* lacks a FFAT motif and does not interact with Um_Vap33. Loss of Um_Acbd4/5 resulted in an accumulation of peroxisomes and early endosomes at the hyphal tip. Moreover, lipid droplet numbers increased and mitochondrial membrane potential declined, implying altered lipid homeostasis. Our findings reveal differences between tethering and metabolic functions of ACBD4/5-like proteins across evolution, improving our understanding of ACBD4/5 function in health and disease. The need for a unifying nomenclature for ACBD proteins is discussed.
