## Supplemental Data 1 for "New insights into the functions of ACBD4/5-like proteins using a combined phylogenetic and experimental approach across model organisms"

### Sheet: Key
	FFAT motifs predicted using the FFAT calculator (REF Tim Levine).
	Entries highlighted in RED text indicates FFAT motif prediction scors >3.5 which we assess as being non significant based on criteria discussed in Slee and Levine 2019 (Slee and Levine 2019 Contact)
	Green indicates postive potential phosphosites which could increase VAP affinity, red indicates negative potential phosphopsites which could reduce VAP affinity
	Underlined text indicates variance from the human ACBD5 FFAT motif
	SDSDSEVYCDSMEQF

### Sheet: Tabelle1
Accession No.	Species	Protein	coiled-coil 1	coiled-coil 2	coiled-coil 3	sequence length	ACBP	Best FFAT motif score	FFAT motif sequence	Possible Phospho-FFAT?	2nd FFAT score (<3.5)
jgi|Synplu1|775840	Syncephalis_plumigaleata	ATG37	206 - 264	no	no	365	15...103	4.5	NDDTQLPYESSIISS	Y S at pos 4.			Coiled-coil prediction: Waggawagga, N-coils (Simm D., Hatje K. and Kollmar M. (2015) Waggawagga: comparative visualization of coiled-coil predictions and detection of stable single α-helices (SAH domains). Bioinformatics. 31(5):767-769).
jgi|Synplu1|666192	Syncephalis_plumigaleata	ATG37	157 - 208	no	no	308	15...101	5	SVEAKQRYVDSYLQN	Possibly some AT - but likely not significant enough to make a FFAT motif			ACB motif search: PROSITE (Sigrist CJA, de Castro E, Cerutti L, Cuche BA, Hulo N, Bridge A, Bougueleret L, Xenarios I. 2012. New and continuing developments at PROSITE, Nucleic Acids Res. 41:D344-D347) and NCBI-CDD (Marchler-Bauer A et al. (2017), "CDD/SPARCLE: functional classification of proteins via subfamily domain architectures.", Nucleic Acids Res. 45:D200-D203)
jgi|Spifus1|1832773	Spinellus_fusiger	ATG37	308 - 335	no	no	418	38...117	4.5	AVMSASPFTSSIEKD	Y S at pos 4 and potential for AT			FFAT prediction: FFAT scoring algorithm (Murphy & Levine, 2017, VAP, a Versatile Access Point for the Endoplasmic Reticulum: Review and analysis of FFAT-like motifs in the VAPome; Biochim Biophys Acta 1861:952-961.
jgi|Rhior3|15608	Rhizopus_oryzae	ATG37	215 - 236	no	no	323	5...26	4.5	QLEAMHSYVETLLKV	N
jgi|Blatri1|415009	Blakeslea_trispora	ATG37	367 - 408	no	no	492	15...92	3.5	RVFQEQDYVDASVNP	N
jgi|Neosp1|699273	Neocallimastix_californiae	ATG37	319 - 346	no	no	411	6...82	3.5	LSETDKKFAEAVHIF	Possibly some AT - but likely not significant enough to make a FFAT motif
jgi|Pirfi3|272368	Piromyces_finnis	ATG37	311 - 338	no	no	346	6...82	5	LSETDKKFAEAVHIF	Possibly some AT - but likely not significant enough to make a FFAT motif
jgi|Basme2finSC|337109	Basidiobolus_meristosporus	ATG37	236 - 269	no	no	350	13...92	5	NPPQPDPFTSARFQK	Y S at pos 4.
jgi|Conco1|84662	Conidiobolus_coronatus	ATG37	271 - 305	no	no	377	12...87	2.5	DDCSEDSYASSDDGE	Y. Potential dual regulation
jgi|Absrep1|410904	Absidia_repens	ATG37	284 - 321	no	no	391	12...89	2.5	EETGHEAYADAWEPT	N
jgi|Mucci2|108156	Mucor_circinelloides	ATG37	no	no	no	285	18...96	5	IWDASDQYYTQQEQF	Y S at pos 4 and potential for AT
jgi|Croqu1|588603	Cronartium_quercum	ATG37	no	no	no	376	42...122	4	DSEKDSSFQDNDEAP	N
jgi|Pucgr2|1489	Puccinia_graminis	ATG37	229 - 274	400 - 420	no	508	90...171	5	EAFIEPLFQTALHIV	N
jgi|Elmca1|748264	Aporpium_caryae	ATG37	477 - 508	no	no	619	176...260	5	GSLPSSSYPTSLQYA	Possibly some AT - but likely not significant enough to make a FFAT motif
jgi|Boled1|908066	Boletus_edulis	ATG37	298 - 340	no	no	464	8...86	4.5	QYEAKWLYVDALLKA	N
jgi|PleosPC15_2|1075883	Pleurotus_ostreatus	ATG37	200 - 227	no	no	368	8...84	4.5	PYEAKWLYVEALLKV	N
XP_001836994	Coprinopsis_cinerea	ATG37	288 - 317	no	no	448	8...84	4.5	SYEAKWLYVEALLKV	N
jgi|Lacbi2|698396	Laccaria_bicolor	ATG37	289 - 318	no	no	448	8...86	4.5	PFEAKWLYVDALLKV	N
jgi|Amamu1|72566	Amanita_muscaria	ATG37	295 - 323	150 - 170	no	445	14...90	4.5	SPEAKRLYIEALLKV	N
jgi|Clapy1|1844844	Clavicorona_pyxidata	ATG37	304 - 331	no	no	468	8...86	4.5	SYEAKWLYVDALLKV	N
jgi|Malsy1|3373	Malassezia_sympodialis	ATG37	318 - 352	no	no	495	9...94	5.5	SDRGSRSFASAAPSL	Y S at pos 4 and potential for AT
jgi|Psean1|71310	Pseudozyma_antarctica	ATG37	358 - 293	no	no	533	9...86	4.5	PRDAKQMYVESMLRI	N
um11226	Ustilago_maydis	ATG37	349 - 377	no	no	526	9...86	5	PRDAKQMYVESMLRI	N
jgi|Spore1|4105	Sporesorium_reilianum	ATG37	353 - 380	no	no	532	9...86	5	PRDAKQMYVESMLRI	N
XP_570515	Cryptococcus_neoformans	ATG37	no	no	no	406	9...87	4.7	PASSASSYHSSQASP	Y. No motif without phosphorylation
jgi|Allma1|14327	Allomyces_macrogynus	ATG37	280 - 300	no	no	374	10...92	5	TAHHDERYFSADEPE	Y S at pos 4.
jgi|Morel2|19676	Mortierella elongata	ATG37	223 - 244	no	no	287	4...68	4.5	KLALYADYKLATEGL	N
jgi|Tapde1_1|18	Taphryna_deformans	ATG37	208 - 235	no	no	332	6...92	5	MNGIDRVFVSALNTV	Y S at pos 4.
jgi|Artol1|10651	Arthrobotrys_oligospora	ATG37	328 - 355	no	no	438	7...89	4.5	DEDEDEHYETMDEFD	N
jgi|Monha1|4485	Monacrosporium_haptotylum	ATG37	311 - 338	no	no	420	7...90	4	VISEPVTFMEATGSG	Possibly some AT - but likely not significant enough to make a FFAT motif
jgi|Kalpfe1|848121	Kalaharituber_pfeilii	ATG37	275 - 303	346 - 373	no	477	51...110	4	DEPDYRGYQSSGDHE	Y. No motif without phosphorylation
jgi|Tubme1|3798	Tuber_melanosporum	ATG37	181 - 226	no	no	292	7...89	5.5	KTEAKRQYITTLIET	Y S at pos 4.
jgi|Morco1|559946	Morchella_conica	ATG37	158 - 183	no	no	254	7...89	6	SDSVDRVFAHALQTV	Possibly some AT - but likely not significant enough to make a FFAT motif
jgi|Gyresc1|573429	Gyromitra_esculenta	ATG37	184 - 214	no	no	288	7...89	6	SDSVDRVFAHALQTV	Possibly some AT - but likely not significant enough to make a FFAT motif
jgi|Ascni1|177825	Ascodesmis_nigricans	ATG37	190 - 216	no	no	300	9...96	4	PTISPHPYTSADDDA	Y S at pos 4.
jgi|Pyrco1|12411	Pyronema_confluens	ATG37	284 - 318	no	no	385	64...155	6	SDSVDRVFAHALQTV	Possibly some AT - but likely not significant enough to make a FFAT motif
jgi|Xylhe1|262574	Xylona_heveae	ATG37	214 - 241	no	no	310	7...89	3	EGHELREYVEAKTVD	N
jgi|Trigu1|1053985	Trinosporium_guianense	ATG37	212 - 239	no	no	313	7...89	2	EDDEQREYLEARTGD	N. Highly acidic tract - not similar to ACBD5
jgi|Aspnid1|5644	Aspergillus_nidulans	ATG37	84 - 104	199 - 226	274 - 301	376	5...83	2	EDEEEEEYAEAQANL	N. Highly acidic tract - not similar to ACBD5
jgi|Clagr3|3556	Cladonia_grayi	ATG37	242 - 269	no	no	342	29...111	2.5	DDDEDAEFEDAVRHP	N. Highly acidic tract - not similar to ACBD5
jgi|Usnflo1|888853	Usnea_florida	ATG37	205 - 243	no	no	315	7...89	5.5	LIETMHKYATTTTEA	N
jgi|Maseb1|517905	Massarina_eburnea	ATG37	171 - 191	266 - 286	no	377	7...88	2	ADIDREEFVDAPDSQ	N. Highly acidic tract - not similar to ACBD5
jgi|Cocca1|34333	Cochliobolus_carbonum	ATG37	182 - 202	294 - 314	no	397	7...88	3	EIDRGEVFVDAPDSQ	N
jgi|Chalo1|504537	Chalara_longipes	ATG37	183 - 235	273 - 293	no	302	7...95	3.5	EYDDNDEFNDGNKKV	N
jgi|Botci1|14893	Botrytis_cinerea	ATG37	170 - 190	204 - 231	no	298	4...97	4	NGEDEEVYTDGKNNK	N
jgi|Fusox1|17068	Fusarium_oxysporum	ATG37	197 - 219	263 - 284	no	294	7...93	3.5	EIRPMSEYDEAELRS	N - R in AT
jgi|Verda1|5407	Verticillium_dahliae	ATG37	193 - 213	no	no	287	7...95	5.5	RLRLYGLYKQAMEGD	N
jgi|Neucr2|3259	Neurospora_crassa	ATG37	226 - 253	no	no	427	7...95	5.5	RMRLYGLYKQAMEGD	N
jgi|Maggr1|112258	Magnaporthe_grisea	ATG37	221 - 241	no	no	315	50...119	5.5	RMRLYGLYKQAMEGD	N
XP_505020	Yarrowia_lipolytica	ATG37	no	no	no	350	7...93	2	EGAEEELYEDAVEYP	N. Highly acidic tract - not similar to ACBD5
jgi|Picpa1|39979	Pichia_pastoris	ATG37	226 - 241	no	no	409	7...93	5	LLKVFHDYVDHVSRI	N
XP_721711	Candida_albicans	ATG37	175 - 216	no	no	322	13...39	5.5	LIETMRVYASGTSEA	N
XP_001386809	Scheffersomyces_stipitis	ATG37	265 - 286	no	no	394	7...93	5.5	SDSVDRVFVKAITTI	Possibly some AT - but likely not significant enough to make a FFAT motif
jgi|Ascru1|87612	Acoidea rubescens	ATG37	277 - 296	no	no	427	7...94	4.5	FIDIPLTFKSTKTID	N
jgi|Ascru1|87612	Ascoidea_rubescens	ATG37	278 - 298	no	no	427	7...94	4.5	FIDIPLTFKSTKTID	Y S at pos 4.
Q5T8D3	Homo sapiens	ACBD5	188 - 222	446 - 473	no	534	43...120	2.5	SDSDSEVYCDSMEQF	Y
XP_014592505	Equus_caballus	ACBD5	179 - 213	437 - 464	no	533	45...122	2.5	SDSDSEVYCDSMEQF	Y
Q5XG73	Mus musculus	ACBD5	179 - 213	423 - 450	no	508	46...123	2.5	SDSDSEVYCDSMEQF	Y
XP_003410752	Loxodonta_africana	ACBD5	189 - 219	447 - 474	no	533	45...122	2.5	SDSDSEVYCDSMEQF	Y
XP_033295144	Orcinus_orca	ACBD5	185 - 205	267 - 287	447 - 474	533	44...121	2.5	SDSDSEVYCDSMEQF	Y
XP_006933390	Felis_catus	ACBD5	192 - 226	450 - 477	no	536	47...124	2.5	SDSDSEVYCDSMEQF	Y
XP_014639071	Ceratotherium_simum_simum	ACBD5	179 - 206	437 - 471	no	523	45...122	2.5	SDSDSEVYCDSMEQF	Y
XP_057586535	Hippopotamus_amphibius_kiboko	ACBD5	206 - 226	457 - 484	no	543	54...131	2.5	SDSDSEVYCDSMEQF	Y
XP_014321170	Myotis_lucifugus	ACBD5	179 - 213	437 - 464	no	563	45...122	2.5	SDSDSEVYCDSMEQL	Y
XP_039076454	Hyaena_hyaena	ACBD5	192 - 233	449 - 476	no	535	47...124	2.5	SDSDSEVYCDSMEQF	Y
XP_005617034	Canis_lupus	ACBD5	193 - 227	445 - 472	no	531	48...125	2.5	SDSDSEVYCDSMEQF	Y
XP_003771913	Sarcophilus_harrisii	ACBD5	158 - 196	414 - 441	no	498	10...87	2.5	SDSDSEVYCDSMEQF	Y
XP_001367254	Monodelphis_domestica	ACBD5	155 - 185	410 - 437	no	496	10...87	2.5	SDSDSEVYCDSMEQF	Y
XP_044533271	Gracilinanus_agilis	ACBD5	155 - 198	413 - 440	no	499	10...87	2.5	SDSDSEVYCDSMEQF	Y
XP_051818959	Antechinus_flavipes	ACBD5	160 - 187	411 - 438	no	497	12...89	2.5	SDSDSEVYCDSMEQF	Y
XP_020846000	Phascolarctos_cinereus	ACBD5	151 - 174	402 - 429	no	489	10...87	2.5	SDSDSEVYCDSMEQF	Y
XP_036615135	Trichosurus_vulpecula	ACBD5	152 - 174	403 - 430	no	489	10...87	2.5	SDSDSEVYCDSMEQF	Y
XP_027697311	Vombatus_ursinus	ACBD5	151 - 171	402 - 429	no	487	10...87	2.5	SDSDSEVYCDSMEQF	Y
XP_001506917	Ornithorhynchus_anatinus	ACBD5	151 - 190	399 - 426	no	485	10...87	2.5	SDSDSEVFCDSMEQF	Y
XP_038611563	Tachyglossus_aculeatus	ACBD5	164 - 201	409 - 440	no	499	10...87	2.5	SDSDSEVFCDSMEQF	Y
XP_005513848	Columba_livia	ACBD5	146 - 173	399 - 426	no	487	10...87	2.5	SDSDSEVYCDSMEQL	Y
XP_046766918	Gallus gallus	ACBD5	157 - 192	415 - 442		503	10...87	2.5	SDSDSEVYCDSMEQL	Y
XP_030091817	Serinus carnaria	ACBD5	415 - 442			503	10...87	2.5	SDSDSEVYCDSMEQL	Y
XP_039404360	Corvus cornix	ACBD5	157 - 184	415 442		503	10...87	2.5	SDSDSEVYCDSMEQL	Y
XP_005233948	Falco_peregrinus	ACBD5	157 - 184	216 - 236	415 - 442	469	10...87	2.5	SDSDSEVYCDSMEQL	Y
XP_052660784	Harpia_harpyja	ACBD5	157 - 184	415 - 442	no	503	10...87	2.5	SDSDSEVYCDSMEQL	Y
XP_027306393	Anas_platyrhynchos	ACBD5	157 - 192	416 - 442	no	503	10...87	2.5	SDSDSEVYCDSMEQL	Y
XP_009677906	Struthio_camelus_australis	ACBD5	142 - 171	207 - 234	390 - 421	482	7...66	2.5	SDSDSEVYCDSMEQL	Y
XP_025957359	Dromaius_novaehollandiae	ACBD5	164 - 184	228 - 248	411 - 442	503	10...87	2.5	SDSDSEVYCDSMEQL	Y
XP_025939965	Apteryx_rowi	ACBD5	131 - 151	195 - 222	378 - 409	470	2...54	2.5	SDSDSEIYCDSMEQL	Y
XP_003222145	Anolis_carolinensis	ACBD5	157 - 184	408 - 435	no	496	17...94	2.5	SDSDSEIYCDSMEQF	Y
XP_007420819	Python_bivittatus	ACBD5	402 - 433	no	no	491	15...92	2.5	SDSDSEIYCDSMEQF	Y
>XP_005290974	Chrysemys_picta_bellii	ACBD5	164 - 198	417 - 444	no	505	10...87	2.5	SDSDSEVFCDSMEQF	Y
XP_037746819	Chelonia_mydas	ACBD5	164 - 201	420 - 447	no	508	10...87	2.5	SDSDSEVFCDSMEQF	Y
XP_019387187	Crocodylus_porosus	ACBD5	158 - 189	228 - 255	417 - 444	505	10...87	2.5	SDSDSEVYCDSMEQL	Y
XP_019363793	Gavialis_gangeticus	ACBD5	158 - 190	229 - 255	415 - 442	503	10...87	2.5	SDSDSEVYCDSMEQL	Y
NP_001008180	Xenopus_tropicalis	ACBD5	154 - 188	372 - 399	no	458	10...87	2.5	SDSDSEIFCDSMEQF	Y
XP_040208506	Rana temporaria	ACBD5	229 -273	302 - 332	465 -512	552	109...169	2.5	SDSDSEIFCDSMEQF	Y
XP_040290311	Bufo_bufo	ACBD5	147 - 167	380 - 407	no	467	10...87	2.5	SDSDSEIFCDSMEQF	Y
XP_053322918	Spea_bombifrons	ACBD5	162 - 189	230 - 250	371 - 422	462	10...87	2.5	SDSDSEVFCDSMEQF	Y
XP_033787300	Geotrypetes_seraphini	ACBD5	79 - 99	177 - 197	239 - 259	504	14...91	2.5	SDSDSEVFCDSMEQF	Y
NP_001018483	Danio_rerio	ACBD5A	410 - 437			501	10...87	2.5	SDSDSEVYCDSVDQF	Y
XP_011487383	Oryzias_latipes	ACBD5A	8 -. 28	188 - 208	387 - 418	482	20...97	2.5	SDSDSEVYCDSVDQF	Y
XP_033841654	Periophthalmus_magnuspinnatus	ACBD5A	171 - 201	276 - 296	386 - 413	477	19...95	2.5	SDSDSEIYCDSIDQF	Y
XP_034145208	Esox_lucius	ACBD5A	187 - 211	435 - 462		525	14...90	2.5	NDSDSEVYCDSMDQF	Y
XP_005449092	Oreochromis_niloticus	ACBD5A	169 - 218	304 - 324	417 - 444	508	18...94	2.5	SDSDSEVYCDSVDQF	Y
XP_031439619	Clupea_harengus	ACBD5A	165 - 206	415 - 442		503	13...89	2.5	SDSDSEVYCDSVDQF	Y
XP_017337101	Ictalurus_punctatus	ACBD5A	423 - 450			514	11...88	2.5	SDSDGEVYCDSVDQF	Y
XP_037393113	Pygocentrus_nattereri	ACBD5A	183 -218	420 - 447		511	10...87	2.5	SDSDGEVYCDSVDQF	Y
XP_021418426	Oncorhynchus_mykiss	ACBD5A	176 - 199	412 - 439		501	14...90	2.5	SDSDSEVYCDSMDQF	Y
XP_036790629	Oncorhynchus_mykiss	ACBD5B	176 - 219	426 - 453		514	12...90	2.5	SDSDSEVYCDSMDQF	Y
XP_018596665	Scleropages_formosus	ACBD5	405 - 432			494	14...92	2.5	SDSDSEVYCDSMDQF	Y
XP_035271406	Anguilla_anguilla	ACBD5A	169 - 203	416 - 443		507	13...90	2.5	SDSDSEVYCDSVDQF	Y
XP_035286588	Anguilla_anguilla	ACBD5B	191 - 227	426 - 453		514	30...106	2.5	SDSDGEVYCDSMEQF	Y
XP_015209448	Lepisosteus_oculatus	ACBD5	208 - 228	376 - 407		467	69...91	2.5	SDSDSEVFCDSMEQF	Y
XP_033849133	Acipenser_ruthenus	ACBD5	67 - 194	415 - 442		500	11...87	2.5	SDSDSEVYCDSMEQL	Y
XP_041102969	Polyodon_spathula	ACBD5	158 - 195	412 - 446		502	11...87	2.5	SDSDSEVYCDSMEQL	Y
XP_039609832	Polypterus_senegalus	ACBD5	225 - 245	417 - 437		499	10...87	2.5	SDSDSEVFCDSMEQF	Y
XP_014349528	Latimeria_chalumnae	ACBD5	154 - 187	422 - 442		465	9...87	2.5	SDSDSEVFCDSMEQF	Y
XP_043920483	Protopterus_annectens	ACBD5	153 - 187	409 - 436		495	9...87	2.5	SDSDSEVFCDSMEQF	Y
XP_032819318	Petromyzon_marinus	ACBD5	126 - 146	429 - 456		518	10...87	2.5	SDSDSEVFCDSVEQI	Y
XP_061411562	Lethenteron_reissneri	ACBD5	132 - 152	203 - 230	435 - 462	532	11...89	2.5	SDSDSEVFCDSVEQI	Y
XP_041040621	Carcharodon_carcharias	ACBD5	425 - 452			513	9...87	2.5	SDSDSEVYCDSMEQL	Y
XP_038654111	Scyliorhinus_canicula	ACBD5	421 - 448			509	9...87	2.5	SDSDSEVYCDSMEQL	Y
XP_060681011	Hemiscyllium_ocellatum	ACBD5	223 - 243	414 - 441		502	9...87	2.5	SDSDSEVYCDSMEQL	Y
XP_043546464	Chiloscyllium_plagiosum	ACBD5	234 - 254	425 - 452		513	9...87	2.5	SDSDSEVYCDSMEQL	Y
XP_032871981	Amblyraja_radiata	ACBD5	427 - 454			515	9...87	2.5	SDSDSEVFCDSMEQL	Y
XP_051872058	Pristis_pectinata	ACBD5	164 - 184	417 - 444		504	9...87	2.5	SDSDSEVYCDSMEQL	Y
SINCAMP00000010803	Callorhinchus_milii	ACBD5	143 - 163	166 - 189	409 - 440	501	29...89	1.5	SDSDSEDYCDSMEQL	Y
XP_048469161	Rhincodon_typus	ACBD5	307 - 334			395	1...53	2.5	SDSDSEIYCDSMEQL	Y
XP_010893643	Esox_lucius	ACBD5B	172 - 202	292 - 312	417 - 437	499	11...88	1.5	TESDNEEFCDSIEHL	Y
XP_033837834	Periophthalmus_magnuspinnatus	ACBD5B	111 - 131	182 - 202	408 - 439	497	14...92	1.5	TDSDNEEFCDSMEHL	Y
XP_020566539	Oryzias_latipes	ACBD5B	405 - 439			497	19...98	1.5	TDSDNEEFCDSMEHL	Y
XP_005458160	Oreochromis_niloticus	ACBD5B	440 - 460			523	19...98	1.5	TDSDNEEFCDSMEHL	Y
XP_042559644	Clupea_harengus	ACBD5B	383 - 403			464	11...87	4.5	LLDVLDNFYEFVDND	N
XP_017327417	Ictalurus_punctatus	ACBD5B	370 - 390			426	9...87	4.5	LLDVLEPFYEVVEDE	N
XP_017558912	Pygocentrus_nattereri	ACBD5B	128 - 148	353 - 380		441	9...87	2.5	DDSISDVYSDSLEHP	Y
NP_001093558	Danio_rerio	ACBD5B	155 - 175	325 - 352		410	13...91	4.5	LLDALDPFYEIVEDD	N
Q8NC06	Homo sapiens	ACBD4	237 - 257			305	13...91	3.5	RDLDSEVFCDSLEQL	Y
NP_080264	Mus musculus	ACBD4	264 -284			329	11...89	3.5	RDLDLEVFCDSVEQL	Y (but not acidic tract)
XP_005597374	Equus_caballus	ACBD4	238 - 258			305	13...91	3.5	RDLDSEVFSDSLEQL	Y
XP_003414344	Loxodonta_africana	ACBD4	237 - 257			305	13...91	3.5	RDLDSEVFCDSLEQL	Y
XP_033272798	Orcinus_orca	ACBD4	281 - 301			342	57...135	3.5	RDQDSEVFCDSMEQL	Y
XP_006940497	Felis_catus	ACBD4	248 - 268			315	13...91	3.5	RDLDSEVFCDSLEQL	Y
XP_004432641	Ceratotherium_simum_simum	ACBD4	237 - 257			303	13...91	3.5	RDLDSEFFSDSLEQL	Y
XP_057571253	Hippopotamus_amphibius_kiboko	ACBD4	237 - 257			303	13...91	3.5	RDQDSEVFCDSVEQL	Y
XP_006105288	Myotis_lucifugus	ACBD4	238 - 258			304	13...92	3.5	RDPDPEVFCDSLEQL	Y (but not acidic tract)
XP_039076007	Hyaena_hyaena	ACBD4	235 - 262			302	13...91	3.5	RDLDSEVFCDSLEQL	Y
XP_548051	Canis_lupus	ACBD4	234 - 254			300	13...91	3.5	RDLDSEVFCDSLEQL	Y
XP_044529652	Gracilinanus_agilis	ACBD4	250 - 270			315	13...91	3	MEPDTEVFCDSLEQL	Y (but acidic tract no serines) No R in the AT improves the score
XP_051850836	Antechinus_flavipes	ACBD4	250 - 270			315	13...91	3	MDLEAEVFCDSLEQL	Y (but not acidic tract) No R in the AT improves the score
XP_020853012	Phascolarctos_cinereus	ACBD4	250 - 270			315	13...91	3	MDLDSEVFCDSLEQL	Y. No R in the AT improves the score
XP_036611113	Trichosurus_vulpecula	ACBD4	78 - 98	249 -269		314	13...91	3	MDLDSEVFCDSLEQL	Y. No R in the AT improves the score
XP_027729173	Vombatus_ursinus	ACBD4	78 - 98	244 - 264		309	13...91	3	MDLDSEVFCDSLEQL	Y. No R in the AT improves the score
XP_003768479	Sarcophilus_harrisii	ACBD4	250 - 270			315	14...91	3	MDLDAEVFCDSLEQL	Y (but not acidic tract) No R in the AT improves the score
XP_001375520	Monodelphis_domestica	ACBD4	249 - 269			314	13...91	3	MDLDTEIFCDSLEQL	Y (but acidic tract no serines) No R in the AT improves the score
XP_038610070	Tachyglossus_aculeatus	ACBD4	257 - 277			318	13...91	4.5	VEEDTFGYFEPLYAV	N
XP_028930225	Ornithorhynchus_anatinus	ACBD4	254 - 274			316	13...91	3.5	SGPEGEVFRDSVERL	Y (but weakly in acidic tract)
XP_038024615	Anas_platyrhynchos	ACBD4	72 - 92	318 - 338		393	8...85	2.5	SDSEGEVFCDTLEQM	Y. No S in position 5 (T instead). AT resembles ACBD5
XP_005508306	Columba_livia	ACBD4	72 - 92	285 - 308		363	8...85	2.5	SDSEGDVYCDSLEQM	Y. AT resembles ACBD5
XP_005234983	Falco_peregrinus	ACBD4	72 - 92	272 - 303		358	8...85	2.5	SDSEGDVYCDTLEQM	Y. No S in position 5 (T instead). AT resembles ACBD5
XP_009683623	Struthio_camelus_australis	ACBD4	154 - 171			229		2.5	SDSEGEVYCDTLEQM	Y. No S in position 5 (T instead). AT resembles ACBD5
XP_025931963	Apteryx_rowi	ACBD4	72 - 92	283 - 303		357	8...85	2.5	SDSEGELYCDTLEQM	Y. No S in position 5 (T instead). AT resembles ACBD5
XP_050841709	Serinus carnaria	ACBD4	72 - 92	238 - 269		324	8...85	2	SDSEGDTFSDTLEQM	Y. No S in position 5 (T instead). AT resembles ACBD5
XP_039421785	Corvus cornix	ACBD4	72 - 92	280 - 307		362	8...85	2	SDSEGDTFCDTLEQM	Y. No S in position 5 (T instead). AT resembles ACBD5
XP_040509345	Gallus gallus	ACBD4	72 - 92	289 - 309		364	8...85	2.5	SDSEGEVFCDTMEQM	Y. No S in position 5 (T instead). AT resembles ACBD5
XP_025963704	Dromaius_novaehollandiae	ACBD4	72 - 92	276 - 307		362	8...85	2.5	SDSEGEVYCDTLEQM	Y. No S in position 5 (T instead). AT resembles ACBD5
XP_052640969	Harpia_harpyja	ACBD4	72 - 92	289 - 309		364	8...85	2.5	SDSEGDVYCDTLEQM	Y. No S in position 5 (T instead). AT resembles ACBD5
XP_008111436	Anolis_carolinensis	ACBD4	76 - 96	248 - 275		333	11...89	3	TDAENEVFCDSLEQV	Y (but acidic tract no serines) No R in the AT improves the score
XP_007441213	Python_bivittatus	ACBD4	76 - 96	272 - 298		356	11...88	2.5	SDSENEVFCDSLEQV	Y. AT and Core resembles ACBD5
XP_005282915	Chrysemys_picta_bellii	ACBD4	76 - 96	273 - 293		353	11...89	2.5	SDSESEVYSDTLEQI	Y. AT = ACBD5. Core T in pos 5 and extra serine at 3!
XP_037742965	Chelonia_mydas	ACBD4	111 - 131	301 - 321		379	46...124	2.5	SDSESEVYSDTLEQT	Y. AT = ACBD5. Core T in pos 5 and extra serine at 3!
XP_019410073	Crocodylus_porosus	ACBD4	74 - 94	303 - 323		381	11...87	2.5	SDSESEVFCDTLEQM	Y. AT = ACBD5. No S in position 5 (T instead).
XP_019379084	Gavialis_gangeticus	ACBD4	76 - 96	306 - 326		384	13...89	2.5	SDSESEVFCDTLEQM	Y. AT = ACBD5. No S in position 5 (T instead).
NP_001072822	Xenopus_tropicalis	ACBD4	134 - 154	308 - 335		379	11...89	2	MSFEETTFREAEEKQ	N (potential AT activation). Completely different to others.	3.5
XP_040187750	Rana temporaria	ACBD4	301 - 335			375	12...88	2.5	WGSENEDFSDSLDKL	Y (but weakly in acidic tract)
XP_040291303	Bufo_bufo	ACBD4	301 - 335			373	12...88	2.5	SCGSENEYSDSVEQL	Y. AT and Core resembles ACBD5
XP_053309679	Spea_bombifrons	ACBD4	301 - 328			373	12...89	2	WAIDDDDFCDSVEDV	Y. No AT phospho possible. Core resembles ACBD5
XP_033773402	Geotrypetes_seraphini	ACBD4	226 - 246	368 - 388		521	90...168	2.5	SDSESEVFCDSLDQL	Y. Essentially the same as ACBD5 in all regards
XP_043911061	Protopterus_annectens	ACBD4	107 - 127	328 - 348		418	8...108	2.5	SDSESELYCDSPDQE	Y. AT and Core resembles ACBD5
XP_014353953	Latimeria_chalumnae	ACBD4	85 - 108	131 - 151	153 - 175	403	10...87	2.5	SDSESELYCDSVEQL	Y. AT and Core resembles ACBD5
NP_998260	Danio_rerio	ACBD4	89 - 109	313 - 340		402	13...91	2.5	SDTESEVFCDSLEQM	Y. AT and Core resembles ACBD5
XP_020557684	Oryzias_latipes	ACBD4	347 - 378			455	52...129	2.5	SDSESEVFCDSVDTV	Y. AT and Core resembles ACBD5
XP_003458607	Oreochromis_niloticus	ACBD4	74 - 94			350	9...87	2.5	SDSESEIFSDSVDSL	Y. AT and Core resembles ACBD5
XP_012688876	Clupea_harengus	ACBD4	349 - 376			444	15...91	2.5	SDSESEIYCDTVEQL	Y. AT and Core resembles ACBD5 but T in pos 5
XP_021421079	Oncorhynchus_mykiss	ACBD4	404 - 438			498	27...105	2.5	SDSESEIFVDSVDSV	Y. AT and Core resembles ACBD5
XP_039596248	Polypterus_senegalus	ACBD4	176 - 200	315 - 335		386	45...122	4	EESRPKGFVDTPEGG	Y - but likely not sufficient to generate a FFAT motif.
XP_017548666	Pygocentrus_nattereri	ACBD4	236 - 256	372 - 426		471	80...167	2.5	SDSESEIFCDSVEQL	Y. AT and Core resembles ACBD5
XP_017338874	Ictalurus_punctatus	ACBD4	313 - 340			405	17...95	2.5	SDSESEIFCDSMEQL	Y. AT and Core resembles ACBD5
XP_055085516	Periophthalmus_magnuspinnatus	ACBD4	150 - 170	313 - 333		396	30...108	2.5	SDSESEIFCDSVEQL	Y. AT and Core resembles ACBD5
XP_019902059	Esox_lucius	ACBD4	93 - 113	414 - 448		509	28...106	2.5	SDSESEIFVDSVDSV	Y. AT and Core resembles ACBD5
XP_035262817	Anguilla_anguilla	ACBD4	145 - 165	293 - 344		395	27...103	2.5	SDSESEVFCDSLEQL	Y. Essentially the same as ACBD5 in all regards
XP_033883348	Acipenser_ruthenus	ACBD4	300 - 327			374	9...87	2.5	SDSESEVFCDTMEQL	Y. AT and Core resembles ACBD5 but T in pos 5
XP_041087262	Polyodon_spathula	ACBD4	259 - 286			333	9...87	2.5	SDSESEVFCDSMEQL	Y. Essentially the same as ACBD5 in all regards
XP_015217453	Lepisosteus_oculatus	ACBD4	317 - 351			408	24...101	2.5	SDSEGEVFCDSLERL	Y. AT and Core resembles ACBD5
XP_041029370	Carcharodon_carcharias	ACBD4	408 - 435			493	9...87	2.5	SDSESEVFCDSVEEL	Y. AT and Core resembles ACBD5
XP_038635728	Scyliorhinus_canicula	ACBD4	575 - 602			660	9...87	2.5	SDSESELFCDSVEEL	Y. AT and Core resembles ACBD5
XP_048470704	Rhincodon_typus	ACBD4	74 - 105	405 - 432		490	9...87	2.5	SDSESEVFCDSVEEL	Y. AT and Core resembles ACBD5
XP_060704860	Hemiscyllium_ocellatum	ACBD4	74 - 105	410 - 444		495	9...87	2.5	SDSESEVFCDSVEEL	Y. AT and Core resembles ACBD5
XP_043530994	Chiloscyllium_plagiosum	ACBD4	74 - 105	218 - 241	408 - 435	493	9...87	2.5	SDSESEVFCDSVEEL	Y. AT and Core resembles ACBD5
XP_032891184	Amblyraja_radiata	ACBD4	378 - 405			456	12...90	2.5	SDSESEVFCDSVEDL	Y. AT and Core resembles ACBD5
XP_051894352	Pristis_pectinata	ACBD4	202 - 233			286		2	SDSESEVFCDAVEEL	AT= ACBD5. Core is same but no serine at 5 (hence lower score)
XP_018582476	Scleropages_formosus	ACBD4	316 - 347			407	29...106	2.5	SDSESEVFCDSLERL	Y. AT and Core resembles ACBD5
XP_042199175	Callorhinchus_milii	ACBD4	362 - 389			431	9...87	3	SDLEIEVYCDSVEEF	Core resembles ACBD5, AT only one S
XP_032807420	Petromyzon_marinus	ACBD4	74 - 94	432 - 452	478 - 512	573	9...87	2.5	GDSDSDHYCDSMEHL	Y. AT and Core resembles ACBD5 (one S missing in AT)
XP_061411009	Lethenteron_reissneri	ACBD4	74 - 94	494 - 521		582	9...87	2.5	GDSDSEHYCDSMEHL	Y. AT and Core resembles ACBD5 (one S missing in AT)
XP_006563108	Apis_mellifera	ACBD4/5A	215 - 235	238 - 265		321	1...53	1.5	DTDGEEEFIDTVESA	Strong AT. Has T at core pos 5. Otherwise different - but regulation could be similar
XP_006563107	Apis_mellifera	ACBD4/5B	244 - 264	267 - 294		350	4...82	1.5	DTDGEEEFIDTVESA	Strong AT. Has T at core pos 5. Otherwise different - but regulation could be similar
EGI70863	Acromyrmex_echinatior	ACBD4/5A	241 - 268			325	1...53	1.5	TDGEEEEFIDTVESA	Strong AT. Has T at core pos 5. Otherwise different - but regulation could be similar
XP_011049908	Acromyrmex_echinatior	ACBD4/5B	270 - 297			354	4...82	1.5	TDGEEEEFIDTVESA	Strong AT. Has T at core pos 5. Otherwise different - but regulation could be similar
XP_003400719	Bombus_terrestris	ACBD4/5	240 - 294			350	4...82	1.5	DTDGEDEFIDTVESA	Strong AT. Has T at core pos 5. Otherwise different - but regulation could be similar
XP_012343035	Apis_florea	ACBD4/5A	215 - 236	238 - 265		321	1...53	1.5	DTDGEEEFIDTVESA	Strong AT. Has T at core pos 5. Otherwise different - but regulation could be similar
XP_012343032	Apis_florea	ACBD4/5B	244 - 265	267 - 294		350	4...82	1.5	DTDGEEEFIDTVESA	Strong AT. Has T at core pos 5. Otherwise different - but regulation could be similar
XP_032684416	Odontomachus_brunneus	ACBD4/5	270 - 297			353	4...82	1.5	TDGEEEEFIDTVESA	Strong AT. Has T at core pos 5. Otherwise different - but regulation could be similar
XP_050857802	Vespula_vulgaris	ACBD4/5	271 - 298			354	4...82	1.5	TDGEEEEFIDTVESA	Strong AT. Has T at core pos 5. Otherwise different - but regulation could be similar
XP_044738108	Chrysoperla_carnea	ACBD4/5	250 - 284			332	4...84	1.5	PESDDEEFIDTMEND	Strong AT. Has T at core pos 5. Otherwise quite different - but regulation could be similar
XP_046985811	Schistocerca_americana	ACBD4/5	325 - 352			397	4...96	1.5	DEDDDEEFIDTVEAE	Strong AT. Has T at core pos 5. Otherwise different - no AT regulation but core regulation could be similar
NP_608729	Drosophila_melanogaster	ACBD4/5	78 - 98	226 - 278		324	5...84	3.5	VDPSDDEYDDPYDLS	Possibly acidic tract phospho could enhance. Pro in core 5
XP_022226340	Drosophila_obscura	ACBD4/5	77 - 97	229 - 280		319	6...83	3.5	VEPSDDEYDDPYDLS	Possibly acidic tract phospho could enhance. Pro in core 5
XP_030381219	Scaptodrosophila_lebanonensis	ACBD4/5	77 - 97	232 - 273		326	5...83	3.5	VEPSDDEYDDPYDMG	Possibly acidic tract phospho could enhance. Pro in core 5
XP_053958619	Anastrepha_ludens	ACBD4/5	232 - 280			334	5...83	3.5	VDQSDDEYGDPVDMN	Possibly acidic tract phospho could enhance. Pro in core 5
XP_037884196	Glossina_fuscipes	ACBD4/5	70 - 97	246 - 273		338	5...82	3.7	PFNEQSDFHESLMHN	Possibly acidic tract phospho could enhance. Contains ser at pos 5
XP_049283055	Anopheles_funestus	ACBD4/5	281 - 329			369	4...82	1.5	SELSDDEYIDTYDDD	Very acidic tracts but also serines. Has T at core pos 5. So quite different but regulation could be similar
XP_001657570	Aedes_aegypti	ACBD4/5	252 - 289			339	4...82	1.5	SDLSDDEYIDTVDDS	Very acidic tracts but also serines. Has T at core pos 5. So quite different but regulation could be similar
XP_055685332	Lutzomyia_longipalpis	ACBD4/5	77 - 97	250 - 284		329	5...83	1.5	TEQSDDEYIDTVEDE	Very acidic tracts but also S/T's. Has T at core pos 5. So quite different but regulation could be similar
KAI8115061	Lucilia_cuprina	ACBD4/5	215 - 266			322	5...83	3.5	IDQSDDEYVDPFDIQ	Possibly acidic tract phospho could enhance. Pro in core 5
XP_011197660	Bactrocera_dorsalis	ACBD4/5	77 - 97	245 - 289		330	5...83	4.5	VDQSDDEYGDPVNMN	Possibly acidic tract phospho could enhance but not sufficient for FFAT motif. Pro in core 5.
KAK3930199	Frankliniella_fusca	ACBD4/5	269 - 296			384	4...82	1.5	DDDDEEEFIDTVEVS	Strong AT. Has T at core pos 5. Otherwise different - no AT regulation but core regulation could be similar
XP_055912021	Eupeodes_corollae	ACBD4/5	246 - 287			324	5...83	2	VDQSDDEYTDTVEDN	Strong AT. Has T at core pos 5. Otherwise different - but regulation could be similar
XP_001811313	Tribolium_castaneum	ACBD4/5	213 - 247			279	4...82	1.5	SDHSDDEYIDTIEFP	Very acidic tracts but also serines. Has T at core pos 5. So quite different but regulation could be similar
CAH1363928	Tenebrio_molitor	ACBD4/5	217 - 251			283	4...82	1.5	SDHSDDEYIDTIEVG	Very acidic tracts but also serines. Has T at core pos 5. So quite different but regulation could be similar
XP_045483106	Harmonia_axyridis	ACBD4/5	211 - 245			279	4...82	1.5	DDESDEEYIDTIEAL	Very acidic tracts but also serines. Has T at core pos 5. So quite different but regulation could be similar
XP_016658283	Acyrthosiphon_pisum	ACBD4/5	232 - 252			299	4...82	3	FVSSLDSFYESVSID	Potential for phospho-AT. Also has the S at pos 5. Likely a FFAT motif…
XP_050062689	Aphis_gossypii	ACBD4/5	233 - 260			347	4...82	3	FVSSLDSFYESVSID	Potential for phospho-AT. Also has the S at pos 5. Likely a FFAT motif…
XP_014240568	Cimex_lectularius	ACBD4/5	73 - 93	222 - 263		299	4...83	1.5	VDDDDEDFLDSVEEN	Strong AT. Has S at core pos 5. Otherwise different - no AT regulation but core regulation could be similar
XP_014273393	Halyomorpha_halys	ACBD4/5	219 - 246			284	4...82	1.5	QEEEDDDFLDSMDQT	Strong AT. Has S at core pos 5. Otherwise different - no AT regulation but core regulation could be similar
XP_054280339	Macrosteles_quadrilineatus	ACBD4/5	306 - 328			375	4...82	3	TDDEDDHFLDTQTEP	Strong AT. Has T at core pos 5. Otherwise different - but regulation could be similar
XP_047513595	Pieris_napi	ACBD4/5	202 - 229			271	4...82	2.5	RHDSEDEFIDTVDVS	Has T at core pos 5 and S in AT. Otherwise different - but regulation could be similar
XP_030022252	Manduca_sexta	ACBD4/5	203 - 230			272	4...82	2.5	RHDSEDEYIDTVDVS	Has T at core pos 5 and S in AT. Otherwise different - but regulation could be similar
KDR11486	Zootermopsis_nevadensis	ACBD4/5	59 - 79	326 - 353		412	9...72	1.5	DDEEEEEFIDTVETE	Strong AT. Has T at core pos 5. Otherwise different - no AT regulation but core regulation could be similar
PSN41072	Blattella_germanica	ACBD4/5	40 - 60	320 - 347		406	1...53	1.5	DDEEDEEFIDTVETE	Strong AT. Has T at core pos 5. Otherwise different - no AT regulation but core regulation could be similar
XP_029827999	Ixodes_scapularis	ACBD4/5	76 - 103	353 - 387		429	4...85	1.5	FDSEEDEFSDTYDHM	Very acidic tracts but also serines. Has T at core pos 5. So quite different but regulation could be similar
GFT15140	Nephila_pilipes	ACBD4/5	312 - 332			380	5...83	1.5	NDSDSDEFSDTLDRV	Very acidic tracts but also serines. Has T at core pos 5. So quite different but regulation could be similar
KAI1283012	Halotydeus_destructor	ACBD4/5	258 - 285			331	4...85	1.5	HDDDLEEYSDTFDHP	Strong AT. Has T at core pos 5. Otherwise different - no AT regulation but core regulation could be similar
XP_023244754	Centruroides_sculpturatus	ACBD4/5	193 - 224			291	4...81	3	SDQESNEFYEPVESE	Possibly acidic tract phospho could enhance. Pro in core 5
ODM94721	Orchesella_cincta	ACBD4/5	110 - 130	367 - 387		449	4...82	3.5	FNGEVEDFLDSIGPF	No AT serines. But S in core 5
XP_022244077	Limulus_polyphemus	ACBD4/5A	356 - 401			437	4...81	1.5	SDSEVDEFSDTYDQI	Y. AT and Core resembles ACBD5
XP_013780803	Limulus_polyphemus	ACBD4/5B	195 - 218	356 - 397		433	4...81	1.5	SDSEVDEFSDTYDQV	Y. AT and Core resembles ACBD5
XP_043227325	Amphibalanus_amphitrite	ACBD4/5	304 - 338			380	42...120	4	DTDTDDEFNDPIGEA	Possibly acidic tract phospho could enhance. Pro in core 5 - resembles human ACBD4 FFAT motif
XP_059082822	Tigriopus_californicus	ACBD4/5	69 - 89	180 - 200	268 - 302	342	4...82	2.2	NTDEEDVFHEAISDP	Quite disparate from other ACBD4/5
XP_042241101	Homarus_americanus	ACBD4/5	385 - 412			480	4...82	3	DSDSDEEYSEPAETP	Possibly acidic tract phospho could enhance. Pro in core 5.
XP_040571585	Lepeophtheirus_salmonis	ACBD4/5	246 - 280			312	24...102	3	HYGKDREFFDGSSVV	Quite disparate from other ACBD4/5
XP_032790977	Daphnia_magna	ACBD4/5	250 - 277			349	4...82	4	FMHVLGPFYEAVYDG	Likely not a FFAT motif - Quite disparate from other ACBD4/5
XP_018019205	Hyalella_azteca	ACBD4/5	69 - 89	389 - 409		504	4...82	4	YSADVASFMEALGPF	Likely not a FFAT motif - Quite disparate from other ACBD4/5
XP_015906206	Parasteatoda_tepidariorum	ACBD4/5	294 - 325			378	5...85	2.5	NESDSDIFSDTLEGV	Has T at core pos 5 and 2XS in AT. Otherwise quite different - but regulation could be similar
jgi|Brafl1|101421	Branchiostoma_floridae	ACBD4/5	149 - 179	531 - 558		627	6...84	2.5	SDTDSELYQDTVDTP	Y. AT and Core resembles ACBD5 but core 5 is T
XP_783245	Strongylocentrotus_purpuratus	ACBD4/5	194 - 214	443 - 470		547	6...83	1.5	SDSDGDEFCDSVDEP	Y. AT and Core resembles ACBD5
KAJ8036155	Holothuria_leucospilota	ACBD4/5	327 - 347			412	5...83	2	SSGTEDEFCDSMDQP	Y. AT and Core resembles ACBD5
XP_002121967	Ciona_intestinalis	ACBD4/5	285 - 305			367	5...83	2.5	TSDSEDEFCDTSPDV	Y. AT and Core resembles ACBD5
XP_039268498	Styela_clava	ACBD4/5A	362 - 382			459	19...97	1.5	PSDSEDEFCDTAEEI	Y. Strong AT and Core resembles ACBD5 but core d is T
XP_039268500	Styela_clava	ACBD4/5B	364 - 384			457	19...97	1.5	PSDSEDEFCDTAEEI	Y. Strong AT and Core resembles ACBD5 but core d is T
XP_006819673	Saccoglossus_kowalevskii	ACBD4/5	217 - 259	499 - 526		593	7...85	2.5	TDSGDEIFCDSVEKQ	Y. AT and Core resembles ACBD5
jgi|Lotgi1|234927	Lottia_gigantea	ACBD4/5	430 - 467			506	8...85	2	SGSESDEFCDTSDEP	Y. AT and Core resembles ACBD5 but core 5 is T
XP_053408963	Mercenaria_mercenaria	ACBD4/5	83 - 103	387 - 421		467	8...85	2.5	SSDSEEEFCDTSADL	Y. AT and Core resembles ACBD5 but core 5 is T
XP_055997310	Ostrea_edulis	ACBD4/5	82 - 102	177 - 200	389 - 423	465	7...84	1.5	ETDSEEEFCDTSDQP	Y. AT and Core resembles ACBD5 but core 5 is T and stronger AT
XP_048237983	Haliotis_rufescens	ACBD4/5	467 - 504		no	544	7...84	1.5	TESDSEEFCDTSDEP	Y. AT and Core resembles ACBD5 but core 5 is T and stronger AT
CAI9724259	Octopus_vulgaris	ACBD4/5	510 - 530		no	575	20...97	1.5	DTDSDVEYCDTIDTL	Y. AT and Core resembles ACBD5 but core 5 is T and stronger AT
XP_041372317	Gigantopelta_aegis	ACBD4/5	404 - 424		no	473	6...84	1.5	SETESEDFCDTSDEP	Y. AT and Core resembles ACBD5 but core 5 is T and stronger AT
CAH1774246	Owenia_fusiformis	ACBD4/5	423 - 463		no	508	7...83	2	QDSDGEEFCDTSEQP	Y. AT and Core resembles ACBD5 but core 5 is T
KAK2167982	Ridgeia_piscesae	ACBD4/5	399 - 433		no	483	2...54	2.5	NDSDTEVYCDTSDLP	Y. AT and Core resembles ACBD5 but core 5 is T
XP_013397385	Lingula_anatina	ACBD4/5	109 - 129	387 - 418	no	479	7...84	2.5	TDSEGEVYCDTSDQP	Y. AT and Core resembles ACBD5 but core 5 is T
PAA55748	Macrostomum_lignano	ACBD4/5A	253 - 287		no	342	12...89	1.5	EADEGEEFCDSLDRP	Y. AT and Core resembles ACBD5 but stronger AT
PAA47050	Macrostomum_lignano	ACBD4/5B	360 - 380		no	445	21...104	2	SSSDNDEFCDSYDNF	Y. AT and Core resembles ACBD5
PAA63400	Macrostomum_lignano	ACBD4/5C	no	no	no	399	6...92	4.5	RDDNGEVYDDSNGEN	Has some resemblence. But no serines in AT
NP_499531	Caenorhabditis_elegans	ACBD4/5	77 - 97	184 - 211	no	266	3...79	2.5	CILSDNEYADAIDDE	Quite disparate from other ACBD4/5. Not clear phospho-regulation
XP_015773089	Acropora_digitifera	ACBD4/5	201 - 221	304 - 324	487 - 528	566	10...61	1.5	DDSEDDEFCDTVDPE	Y. AT and Core resembles ACBD5 but core 5 is T and stronger AT
XP_002160546	Hydra_vulgaris	ACBD4/5	258 - 282	301 - 328	412 - 423	478	15...91	2.5	VESDDEIYCDSLDPD	Y. AT and Core resembles ACBD5
XP_011405312	Amphimedon_queenslandica	ACBD4/5	no	no	no	322	15...92	2	DSDGDLEFEDSYDKL	Y. AT has less serines and Core resembles ACBD5
CAI8008144	Geodia_barretti	ACBD4/5	151 - 171	295 - 325	no	402	22...99	3.5	ETKEVADFLESVSPV	Quite disparate from other ACBD4/5. Not much phospho-regulation
